# Toll-like receptor expression across histological states of Epidermodysplasia Verruciformis

**DOI:** 10.64898/2026.09.29.755296

**Authors:** Luis Alberto Ribeiro Fróes Júnior, Cibele Conceição dos Apóstolos Pereira, Lana Luiza da Cruz Silva, Maíra Garcia Saldanha, Naiura Vieira Pereira, Walmar Roncalli Pereira de Oliveira, Mirian Nacagami Sotto

## Abstract

Epidermodysplasia verruciformis (EV) is characterized by susceptibility to cutaneous β-human papillomaviruses, persistent viral lesions and an increased risk of cutaneous squamous cell carcinoma (cSCC). We investigated whether expression of Toll-like receptors 3, 4, 5 and 9 (TLR3, TLR4, TLR5 and TLR9) differs across histological states within EV. Immunoreactivity was quantified by digital H-score using QuPath in 97 specimens from 28 patients, comprising 13 lesion-free skin samples, 15 flat warts and 69 cSCCs. Prespecified comparisons evaluated flat wart versus lesion-free skin, cSCC versus non-neoplastic tissue and invasive versus in situ cSCC, with invasive tumour differentiation assessed secondarily. Patient-clustered generalized estimating equations and false-discovery-rate (FDR) correction were used for inference. After correction for multiple testing, TLR9 H-scores were higher in flat warts than in lesion-free skin (β=60.58; q=0.0332). Compared with non-neoplastic tissue, cSCC showed lower TLR3 (β=−81.40; q=0.00745), higher TLR4 (β=55.59; q=0.04793) and lower TLR9 expression (β=−34.80; q=0.03412). TLR5 showed a nominal increase in cSCC that did not meet the FDR threshold. None of the four receptors differed significantly between invasive and in situ cSCC, and no differentiation trend remained significant after FDR correction. These findings show receptor-specific differences in TLR expression across histological states of EV, particularly involving TLR3, TLR4 and TLR9, although the diagnostic and prognostic significance of these tissue patterns remains to be established.
