## Supplementary material for "Toll-like receptor expression across histological states of Epidermodysplasia Verruciformis": Online Resource 2

### Sheet: README
Online Resource 2
Article title	Toll-like receptor expression across histological states of Epidermodysplasia Verruciformis
Journal	Histochemistry and Cell Biology
Authors	Luis Alberto Ribeiro Fróes Júnior; Cibele Conceição dos Apóstolos Pereira; Lana Luiza da Cruz Silva; Maíra Garcia Saldanha; Naiura Vieira Pereira; Walmar Roncalli Pereira de Oliveira; Mirian Nacagami Sotto
Corresponding author	Luis Alberto Ribeiro Fróes Júnior
Affiliation	Department of Pathology, University of São Paulo Medical School, São Paulo, Brazil
E-mail	lulafroes@usp.br
Contents	Complete inferential results for the 12 prespecified primary contrasts, tumour-differentiation analyses and sensitivity analyses.
Worksheet S1A_Primary	Prespecified primary contrasts for TLR H-scores.
Worksheet S1B_Differentiation	Secondary analyses of invasive cSCC differentiation.
Worksheet S1C_Sensitivity	Sensitivity analyses for primary contrasts.

### Sheet: S1A_Primary
Supplementary Table 1A. Prespecified primary contrasts for TLR H-scores
Continuous H-score (0–300), analysed separately for TLR3, TLR4, TLR5 and TLR9
Marker	Comparison	N analytical samples	N patients	β (H-score points)	95% CI lower	95% CI upper	p (CR2/Satterthwaite)	q (BH-FDR)	Multiplicity-adjusted interpretation
TLR3	Flat wart vs lesion-free skin	25	15	-2.11189	-59.973	55.7492	0.936335	0.976067	Not significant
TLR4	Flat wart vs lesion-free skin	20	13	57.0438	10.6162	103.471	0.0221966	0.0532718	Nominal only
TLR5	Flat wart vs lesion-free skin	20	13	26.128	-23.333	75.5889	0.259829	0.389743	Not significant
TLR9	Flat wart vs lesion-free skin	28	18	60.5817	22.3262	98.8371	0.0055329	0.0331974	FDR-significant
TLR3	cSCC vs non-neoplastic tissue (NS+FW)	93	24	-81.4009	-117.242	-45.5597	0.000621098	0.00745318	FDR-significant
TLR4	cSCC vs non-neoplastic tissue (NS+FW)	69	19	55.5894	13.7679	97.4109	0.015978	0.047934	FDR-significant
TLR5	cSCC vs non-neoplastic tissue (NS+FW)	87	22	46.4219	6.10522	86.7385	0.0292085	0.058417	Nominal only
TLR9	cSCC vs non-neoplastic tissue (NS+FW)	95	28	-34.8013	-58.6558	-10.9468	0.00853106	0.0341242	FDR-significant
TLR3	Invasive cSCC vs cSCC in situ	68	18	-2.836	-50.3237	44.6517	0.890017	0.976067	Not significant
TLR4	Invasive cSCC vs cSCC in situ	49	14	-19.6132	-108.751	69.5241	0.376421	0.501895	Not significant
TLR5	Invasive cSCC vs cSCC in situ	67	18	34.5822	-2.96307	72.1275	0.0653975	0.11211	Not significant
TLR9	Invasive cSCC vs cSCC in situ	67	19	0.631483	-47.9599	49.2228	0.976067	0.976067	Not significant
Notes
β is the marginal mean H-score difference for the first group minus the reference group; positive β indicates a higher H-score in the first group.
Primary models used Gaussian generalized estimating equations with identity link, patient as the clustering variable and working independence; inference used CR2 variance estimation with Satterthwaite small-sample degrees of freedom.
The prespecified primary multiplicity family comprised 12 tests (three contrasts × four TLRs); Benjamini–Hochberg false-discovery rate was controlled at q=0.05.
NS, lesion-free skin; FW, flat wart; cSCC, cutaneous squamous cell carcinoma; CI, confidence interval; CR2, bias-reduced cluster-robust variance estimator; FDR, false-discovery rate.

### Sheet: S1B_Differentiation
Supplementary Table 1B. Tumour differentiation analyses
Secondary analyses of invasive cSCC differentiation (G1, G2 and G3)
Linear G1→G2→G3 trend (G1=1, G2=2, G3=3)
Marker	N analytical samples	N patients	β per grade step	95% CI lower	95% CI upper	p	q (BH-FDR)	Multiplicity-adjusted interpretation
TLR3	49	12	6.95623	-23.5813	37.4938	0.567205	0.567205	Not significant
TLR4	41	12	-28.312	-70.8634	14.2394	0.12781	0.170414	Not significant
TLR5	48	12	23.1455	0.482695	45.8084	0.0470111	0.160994	Nominal only
TLR9	48	13	18.8336	-3.55237	41.2196	0.080497	0.160994	Not significant
Categorical global G1/G2/G3 sensitivity (HTZ test)
Marker	N analytical samples	N patients	F	df numerator	df denominator	p (HTZ)	q (BH-FDR)	Multiplicity-adjusted interpretation
TLR3	49	12	0.201441	2	3.35752	0.826759	0.826759	Not significant after FDR correction
TLR4	41	12	6.97163	2	2.68997	0.08626	0.215085	Not significant after FDR correction
TLR5	48	12	3.98616	2	3.23771	0.133918	0.215085	Not significant after FDR correction
TLR9	48	13	3.174	2	3.57271	0.161314	0.215085	Not significant after FDR correction
Notes
The linear-trend family comprised four tests and the categorical global grade family comprised a separate four tests; Benjamini–Hochberg FDR was controlled at q=0.05 within each family.
The linear trend estimates the marginal mean H-score change for each one-grade increase from G1 to G2 to G3. The categorical global analysis evaluates the three invasive grades without assuming linearity.
HTZ denotes the small-sample multiparameter test used for the categorical global hypothesis. CI, confidence interval; FDR, false-discovery rate.

### Sheet: S1C_Sensitivity
Supplementary Table 1C. Sensitivity analyses for primary contrasts
Sensitivity analyses are supportive; p-values are nominal and were not entered into the primary FDR family
Marker	Comparison	Sensitivity analysis	Working correlation	N analytical samples	N patients	β (H-score points)	95% CI lower	95% CI upper	p	Estimability
TLR3	Flat wart vs lesion-free skin	Age + directly documented photoexposure	Independence	24	14	-13.0331	-98.3966	72.3304	0.726515	Estimable
TLR3	Flat wart vs lesion-free skin	Age + documented/proxy-derived photoexposure	Independence	24	14	-13.0331	-98.3966	72.3304	0.726515	Estimable
TLR3	Flat wart vs lesion-free skin	Working exchangeable correlation	Exchangeable	25	15					Not estimable (CR2)
TLR3	Flat wart vs lesion-free skin	Reinclusion of <100-cell TMA cores	Independence	25	15	-2.11189	-59.973	55.7492	0.936335	Estimable
TLR3	Flat wart vs lesion-free skin	Arithmetic mean across eligible TMA cores	Independence	25	15	-2.11189	-59.973	55.7492	0.936335	Estimable
TLR3	Flat wart vs lesion-free skin	Cell-count-weighted mean across eligible TMA cores	Independence	25	15	-2.11189	-59.973	55.7492	0.936335	Estimable
TLR3	Flat wart vs lesion-free skin	Restricted to TMA tumours with ≥2 eligible cores	Independence	25	15	-2.11189	-59.973	55.7492	0.936335	Estimable
TLR4	Flat wart vs lesion-free skin	Age + directly documented photoexposure	Independence	19	12	82.0266	48.4049	115.648	0.000914153	Estimable
TLR4	Flat wart vs lesion-free skin	Age + documented/proxy-derived photoexposure	Independence	19	12	82.0266	48.4049	115.648	0.000914153	Estimable
TLR4	Flat wart vs lesion-free skin	Working exchangeable correlation	Exchangeable	20	13	48.983	-1.24555	99.2116	0.0546675	Estimable
TLR4	Flat wart vs lesion-free skin	Reinclusion of <100-cell TMA cores	Independence	20	13	57.0438	10.6162	103.471	0.0221966	Estimable
TLR4	Flat wart vs lesion-free skin	Arithmetic mean across eligible TMA cores	Independence	20	13	57.0438	10.6162	103.471	0.0221966	Estimable
TLR4	Flat wart vs lesion-free skin	Cell-count-weighted mean across eligible TMA cores	Independence	20	13	57.0438	10.6162	103.471	0.0221966	Estimable
TLR4	Flat wart vs lesion-free skin	Restricted to TMA tumours with ≥2 eligible cores	Independence	20	13	57.0438	10.6162	103.471	0.0221966	Estimable
TLR5	Flat wart vs lesion-free skin	Age + directly documented photoexposure	Independence	19	12	23.6754	-31.2602	78.6111	0.337271	Estimable
TLR5	Flat wart vs lesion-free skin	Age + documented/proxy-derived photoexposure	Independence	19	12	23.6754	-31.2602	78.6111	0.337271	Estimable
TLR5	Flat wart vs lesion-free skin	Working exchangeable correlation	Exchangeable	20	13					Not estimable (CR2)
TLR5	Flat wart vs lesion-free skin	Reinclusion of <100-cell TMA cores	Independence	20	13	26.128	-23.333	75.5889	0.259829	Estimable
TLR5	Flat wart vs lesion-free skin	Arithmetic mean across eligible TMA cores	Independence	20	13	26.128	-23.333	75.5889	0.259829	Estimable
TLR5	Flat wart vs lesion-free skin	Cell-count-weighted mean across eligible TMA cores	Independence	20	13	26.128	-23.333	75.5889	0.259829	Estimable
TLR5	Flat wart vs lesion-free skin	Restricted to TMA tumours with ≥2 eligible cores	Independence	20	13	26.128	-23.333	75.5889	0.259829	Estimable
TLR9	Flat wart vs lesion-free skin	Age + directly documented photoexposure	Independence	27	17	67.2265	13.4472	121.006	0.0207844	Estimable
TLR9	Flat wart vs lesion-free skin	Age + documented/proxy-derived photoexposure	Independence	27	17	67.2265	13.4472	121.006	0.0207844	Estimable
TLR9	Flat wart vs lesion-free skin	Working exchangeable correlation	Exchangeable	28	18	59.985	22.4538	97.5163	0.00514381	Estimable
TLR9	Flat wart vs lesion-free skin	Reinclusion of <100-cell TMA cores	Independence	28	18	60.5817	22.3262	98.8371	0.0055329	Estimable
TLR9	Flat wart vs lesion-free skin	Arithmetic mean across eligible TMA cores	Independence	28	18	60.5817	22.3262	98.8371	0.0055329	Estimable
TLR9	Flat wart vs lesion-free skin	Cell-count-weighted mean across eligible TMA cores	Independence	28	18	60.5817	22.3262	98.8371	0.0055329	Estimable
TLR9	Flat wart vs lesion-free skin	Restricted to TMA tumours with ≥2 eligible cores	Independence	28	18	60.5817	22.3262	98.8371	0.0055329	Estimable
TLR3	cSCC vs non-neoplastic tissue (NS+FW)	Age + directly documented photoexposure	Independence	76	22	-91.703	-128.623	-54.7833	0.00030581	Estimable
TLR3	cSCC vs non-neoplastic tissue (NS+FW)	Age + documented/proxy-derived photoexposure	Independence	92	23	-91.0575	-127.293	-54.8221	0.000331502	Estimable
TLR3	cSCC vs non-neoplastic tissue (NS+FW)	Working exchangeable correlation	Exchangeable	93	24	-83.8993	-117.563	-50.2356	0.000389086	Estimable
TLR3	cSCC vs non-neoplastic tissue (NS+FW)	Reinclusion of <100-cell TMA cores	Independence	93	24	-81.4009	-117.242	-45.5597	0.000621098	Estimable
TLR3	cSCC vs non-neoplastic tissue (NS+FW)	Arithmetic mean across eligible TMA cores	Independence	93	24	-80.2275	-116.092	-44.3631	0.000689181	Estimable
TLR3	cSCC vs non-neoplastic tissue (NS+FW)	Cell-count-weighted mean across eligible TMA cores	Independence	93	24	-83.7938	-118.301	-49.2866	0.000389272	Estimable
TLR3	cSCC vs non-neoplastic tissue (NS+FW)	Restricted to TMA tumours with ≥2 eligible cores	Independence	88	24	-84.8779	-121.37	-48.3858	0.000509518	Estimable
TLR4	cSCC vs non-neoplastic tissue (NS+FW)	Age + directly documented photoexposure	Independence	51	16	41.7998	-12.7784	96.378	0.112911	Estimable
TLR4	cSCC vs non-neoplastic tissue (NS+FW)	Age + documented/proxy-derived photoexposure	Independence	68	18	45.5465	-6.81273	97.9058	0.0791261	Estimable
TLR4	cSCC vs non-neoplastic tissue (NS+FW)	Working exchangeable correlation	Exchangeable	69	19	56.4317	20.5076	92.3557	0.00679943	Estimable
TLR4	cSCC vs non-neoplastic tissue (NS+FW)	Reinclusion of <100-cell TMA cores	Independence	69	19	55.8724	13.9879	97.7568	0.0157234	Estimable
TLR4	cSCC vs non-neoplastic tissue (NS+FW)	Arithmetic mean across eligible TMA cores	Independence	69	19	56.1278	15.157	97.0986	0.0139318	Estimable
TLR4	cSCC vs non-neoplastic tissue (NS+FW)	Cell-count-weighted mean across eligible TMA cores	Independence	69	19	50.1001	6.13659	94.0635	0.030643	Estimable
TLR4	cSCC vs non-neoplastic tissue (NS+FW)	Restricted to TMA tumours with ≥2 eligible cores	Independence	64	18	52.3196	10.8904	93.7487	0.0201925	Estimable
TLR5	cSCC vs non-neoplastic tissue (NS+FW)	Age + directly documented photoexposure	Independence	70	20	44.7303	7.75426	81.7063	0.0239981	Estimable
TLR5	cSCC vs non-neoplastic tissue (NS+FW)	Age + documented/proxy-derived photoexposure	Independence	86	21	49.4794	15.5429	83.416	0.0107452	Estimable
TLR5	cSCC vs non-neoplastic tissue (NS+FW)	Working exchangeable correlation	Exchangeable	87	22	52.2377	20.3604	84.115	0.00646201	Estimable
TLR5	cSCC vs non-neoplastic tissue (NS+FW)	Reinclusion of <100-cell TMA cores	Independence	87	22	46.6821	6.61221	86.752	0.0278424	Estimable
TLR5	cSCC vs non-neoplastic tissue (NS+FW)	Arithmetic mean across eligible TMA cores	Independence	87	22	45.8831	6.34457	85.4217	0.0282926	Estimable
TLR5	cSCC vs non-neoplastic tissue (NS+FW)	Cell-count-weighted mean across eligible TMA cores	Independence	87	22	42.2591	3.73732	80.7809	0.0354091	Estimable
TLR5	cSCC vs non-neoplastic tissue (NS+FW)	Restricted to TMA tumours with ≥2 eligible cores	Independence	85	22	44.3835	4.86043	83.9065	0.0322684	Estimable
TLR9	cSCC vs non-neoplastic tissue (NS+FW)	Age + directly documented photoexposure	Independence	77	25	-42.7593	-69.714	-15.8046	0.00504323	Estimable
TLR9	cSCC vs non-neoplastic tissue (NS+FW)	Age + documented/proxy-derived photoexposure	Independence	94	27	-36.5481	-62.5427	-10.5535	0.0104651	Estimable
TLR9	cSCC vs non-neoplastic tissue (NS+FW)	Working exchangeable correlation	Exchangeable	95	28	-34.6861	-58.4045	-10.9678	0.00842967	Estimable
TLR9	cSCC vs non-neoplastic tissue (NS+FW)	Reinclusion of <100-cell TMA cores	Independence	95	28	-34.8013	-58.6558	-10.9468	0.00853106	Estimable
TLR9	cSCC vs non-neoplastic tissue (NS+FW)	Arithmetic mean across eligible TMA cores	Independence	95	28	-33.8097	-58.16	-9.45943	0.0111827	Estimable
TLR9	cSCC vs non-neoplastic tissue (NS+FW)	Cell-count-weighted mean across eligible TMA cores	Independence	95	28	-36.0182	-60.2197	-11.8166	0.00762423	Estimable
TLR9	cSCC vs non-neoplastic tissue (NS+FW)	Restricted to TMA tumours with ≥2 eligible cores	Independence	82	27	-44.4526	-70.1661	-18.7391	0.00299903	Estimable
TLR3	Invasive cSCC vs cSCC in situ	Age + directly documented photoexposure	Independence	52	17	-16.8603	-57.3046	23.584	0.374612	Estimable
TLR3	Invasive cSCC vs cSCC in situ	Age + documented/proxy-derived photoexposure	Independence	68	18	-10.7751	-52.5621	31.0119	0.561795	Estimable
TLR3	Invasive cSCC vs cSCC in situ	Working exchangeable correlation	Exchangeable	68	18	2.2761	-43.8282	48.3804	0.902844	Estimable
TLR3	Invasive cSCC vs cSCC in situ	Reinclusion of <100-cell TMA cores	Independence	68	18	-2.836	-50.3237	44.6517	0.890017	Estimable
TLR3	Invasive cSCC vs cSCC in situ	Arithmetic mean across eligible TMA cores	Independence	68	18	-0.935917	-49.1257	47.2538	0.964105	Estimable
TLR3	Invasive cSCC vs cSCC in situ	Cell-count-weighted mean across eligible TMA cores	Independence	68	18	-5.83427	-52.0378	40.3692	0.770604	Estimable
TLR3	Invasive cSCC vs cSCC in situ	Restricted to TMA tumours with ≥2 eligible cores	Independence	63	18	-7.9045	-59.0397	43.2307	0.72243	Estimable
TLR4	Invasive cSCC vs cSCC in situ	Age + directly documented photoexposure	Independence	32	12	-36.1387	-87.7565	15.4791	0.0927181	Estimable
TLR4	Invasive cSCC vs cSCC in situ	Age + documented/proxy-derived photoexposure	Independence	49	14	-28.4792	-81.9667	25.0082	0.126301	Estimable
TLR4	Invasive cSCC vs cSCC in situ	Working exchangeable correlation	Exchangeable	49	14	-20.9694	-105.538	63.5994	0.314799	Estimable
TLR4	Invasive cSCC vs cSCC in situ	Reinclusion of <100-cell TMA cores	Independence	49	14	-19.2751	-109.324	70.7742	0.386341	Estimable
TLR4	Invasive cSCC vs cSCC in situ	Arithmetic mean across eligible TMA cores	Independence	49	14	-24.6362	-123.464	74.1913	0.332449	Estimable
TLR4	Invasive cSCC vs cSCC in situ	Cell-count-weighted mean across eligible TMA cores	Independence	49	14	-23.8862	-126.7	78.9278	0.357061	Estimable
TLR4	Invasive cSCC vs cSCC in situ	Restricted to TMA tumours with ≥2 eligible cores	Independence	44	13	-24.0545	-112.836	64.7275	0.310514	Estimable
TLR5	Invasive cSCC vs cSCC in situ	Age + directly documented photoexposure	Independence	51	17	24.6114	-11.8609	61.0837	0.163436	Estimable
TLR5	Invasive cSCC vs cSCC in situ	Age + documented/proxy-derived photoexposure	Independence	67	18	29.7675	-5.98137	65.5164	0.0896857	Estimable
TLR5	Invasive cSCC vs cSCC in situ	Working exchangeable correlation	Exchangeable	67	18	31.8532	-21.3022	85.0087	0.168877	Estimable
TLR5	Invasive cSCC vs cSCC in situ	Reinclusion of <100-cell TMA cores	Independence	67	18	34.9454	-2.91902	72.8099	0.0649905	Estimable
TLR5	Invasive cSCC vs cSCC in situ	Arithmetic mean across eligible TMA cores	Independence	67	18	35.0491	-1.91077	72.009	0.0595987	Estimable
TLR5	Invasive cSCC vs cSCC in situ	Cell-count-weighted mean across eligible TMA cores	Independence	67	18	32.7387	-1.96376	67.4412	0.0606001	Estimable
TLR5	Invasive cSCC vs cSCC in situ	Restricted to TMA tumours with ≥2 eligible cores	Independence	65	18	32.1282	-6.68192	70.9383	0.0901205	Estimable
TLR9	Invasive cSCC vs cSCC in situ	Age + directly documented photoexposure	Independence	50	17	-14.2001	-56.3426	27.9424	0.470247	Estimable
TLR9	Invasive cSCC vs cSCC in situ	Age + documented/proxy-derived photoexposure	Independence	67	19	-2.46159	-48.7345	43.8114	0.903952	Estimable
TLR9	Invasive cSCC vs cSCC in situ	Working exchangeable correlation	Exchangeable	67	19	-0.339781	-48.0667	47.3871	0.986965	Estimable
TLR9	Invasive cSCC vs cSCC in situ	Reinclusion of <100-cell TMA cores	Independence	67	19	0.631483	-47.9599	49.2228	0.976067	Estimable
TLR9	Invasive cSCC vs cSCC in situ	Arithmetic mean across eligible TMA cores	Independence	67	19	0.397683	-48.0218	48.8172	0.984873	Estimable
TLR9	Invasive cSCC vs cSCC in situ	Cell-count-weighted mean across eligible TMA cores	Independence	67	19	-0.0602131	-49.6031	49.4827	0.997761	Estimable
TLR9	Invasive cSCC vs cSCC in situ	Restricted to TMA tumours with ≥2 eligible cores	Independence	54	17	-14.1926	-51.4687	23.0835	0.397749	Estimable
TLR3	Flat wart vs lesion-free skin	Fay–Graubard d5 adjustment (bound 0.75)	Independence	25	15	-2.11189			0.935177	Estimable
TLR4	Flat wart vs lesion-free skin	Fay–Graubard d5 adjustment (bound 0.75)	Independence	20	13	57.0438			0.0258588	Estimable
TLR5	Flat wart vs lesion-free skin	Fay–Graubard d5 adjustment (bound 0.75)	Independence	20	13	26.128			0.259706	Estimable
TLR9	Flat wart vs lesion-free skin	Fay–Graubard d5 adjustment (bound 0.75)	Independence	28	18	60.5817			0.00535087	Estimable
TLR3	cSCC vs non-neoplastic tissue (NS+FW)	Fay–Graubard d5 adjustment (bound 0.75)	Independence	93	24	-81.4009			0.00461788	Estimable
TLR4	cSCC vs non-neoplastic tissue (NS+FW)	Fay–Graubard d5 adjustment (bound 0.75)	Independence	69	19	55.5894			0.0405336	Estimable
TLR5	cSCC vs non-neoplastic tissue (NS+FW)	Fay–Graubard d5 adjustment (bound 0.75)	Independence	87	22	46.4219			0.0724789	Estimable
TLR9	cSCC vs non-neoplastic tissue (NS+FW)	Fay–Graubard d5 adjustment (bound 0.75)	Independence	95	28	-34.8013			0.0125785	Estimable
TLR3	Invasive cSCC vs cSCC in situ	Fay–Graubard d5 adjustment (bound 0.75)	Independence	68	18	-2.836			0.895786	Estimable
TLR4	Invasive cSCC vs cSCC in situ	Fay–Graubard d5 adjustment (bound 0.75)	Independence	49	14	-19.6132			0.412069	Estimable
TLR5	Invasive cSCC vs cSCC in situ	Fay–Graubard d5 adjustment (bound 0.75)	Independence	67	18	34.5822			0.0690816	Estimable
TLR9	Invasive cSCC vs cSCC in situ	Fay–Graubard d5 adjustment (bound 0.75)	Independence	67	19	0.631483			0.976713	Estimable
Notes
All sensitivity-analysis p-values are nominal and are presented for robustness assessment rather than as a separate confirmatory multiplicity family.
Covariate-adjusted analyses included age and photoexposure. The directly documented analysis used complete cases with observed photoexposure; the second analysis allowed documented or proxy-derived photoexposure values.
TMA-core sensitivities reintroduced the two <100-cell cores, replaced the median core summary with the arithmetic mean or cell-count-weighted mean, or restricted TMA analyses to tumours represented by at least two eligible cores.
The Fay–Graubard d5 output stored p-values but not confidence intervals; those CI cells are intentionally blank. Exchangeable CR2 inference was mathematically non-estimable for TLR3 and TLR5 flat wart versus lesion-free skin.
β is the marginal mean H-score difference for the first group minus the reference group. CI, confidence interval; CR2, bias-reduced cluster-robust variance estimator; TMA, tissue microarray.
